# Shared Genetic Risk between Eating Disorder- and Substance-Use-Related Phenotypes: Evidence from Genome-Wide Association Studies

## Abstract

Eating disorders and substance use disorders frequently co-occur. Twin studies reveal shared genetic variance between liabilities to eating disorders and substance use, with the strongest associations between symptoms of bulimia nervosa (BN) and problem alcohol use (genetic correlation [*r*_*g*_], twin-based=0.23-0.53). We estimated the genetic correlation between eating disorder and substance use and disorder phenotypes using data from genome-wide association studies (GWAS). Four eating disorder phenotypes (anorexia nervosa [AN], AN *with* binge-eating, AN *without* binge-eating, and a BN factor score), and eight substance-use-related phenotypes (drinks per week, alcohol use disorder [AUD], smoking initiation, current smoking, cigarettes per day, nicotine dependence, cannabis initiation, and cannabis use disorder) from eight studies were included. Significant genetic correlations were adjusted for variants associated with major depressive disorder (MDD). Total sample sizes per phenotype ranged from ~2,400 to ~537,000 individuals. We used linkage disequilibrium score regression to calculate single nucleotide polymorphism-based genetic correlations between eating disorder and substance-use-related phenotypes. Significant positive genetic associations emerged between AUD and AN (*r*_*g*_=0.18; false discovery rate *q*=0.0006), cannabis initiation and AN (*r*_*g*_=0.23; *q*<0.0001), and cannabis initiation and AN *with* binge-eating (*r*_*g*_=0.27; *q*=0.0016). Conversely, significant negative genetic correlations were observed between three non-diagnostic smoking phenotypes (smoking initiation, current smoking, and cigarettes per day) and AN *without* binge-eating (*r*_*gs*_=-0.19 to −0.23; *qs*<0.04). The genetic correlation between AUD and AN was no longer significant after co-varying for MDD loci. The patterns of association between eating disorder- and substance-use-related phenotypes highlights the potentially complex and substance-specific relationships between these behaviors.
