## Supplemental Tables for "Shared Genetic Risk between Eating Disorder- and Substance-Use-Related Phenotypes: Evidence from Genome-Wide Association Studies"

### Sheet: Table S1. LDSC Results
Table S1. Linkage disequilibrium score regression results.
Trait	FDR	rg	se	z	h2_obs	h2_obs_se	h2_int	h2_int_se	gcov_int	gcov_int_se
PGC_AN
PGC_ANBE	7.2416e-31	0.7564	0.0645	11.7316	0.2172	0.0379	1.004	0.0071	0.4282	0.0076
PGC_ANnoBE	2.76151e-30	0.8177	0.0704	11.6077	0.2078	0.047	0.9998	0.0087	0.4043	0.0074
Wade_BNFac	0.376659	0.1541	0.1375	1.1204	0.3513	0.215	0.9909	0.009	0.0032	0.0067
GSCAN_DPW	0.914134	0.0071	0.0308	0.2312	0.05	0.0026	0.9179	0.0126	0.0038	0.007
MVP+PGC_AUD	0.0006072	0.1818	0.0486	3.7398	0.177	0.0127	1.0152	0.0119	0.0059	0.0085
GSCAN_SmkInit	0.252764	-0.0403	0.0285	-1.4152	0.0702	0.0028	0.8828	0.0143	0.0112	0.0073
GSCAN_CurrSmk*	0.4851	-0.0419	0.0444	-0.9435	0.0321	0.0023	0.9819	0.0102	-0.0089	0.006
GSCAN_CPD	0.0515533	-0.0895	0.0408	-2.1956	0.0739	0.0111	0.9565	0.0214	-0.0006	0.0082
Hancock_ND	0.280009	0.0877	0.0658	1.3333	0.1274	0.0222	0.9949	0.0088	-0.0088	0.0061
Pasman_CanInit	8.29373e-07	0.2315	0.0445	5.1984	0.0685	0.0049	1.0011	0.0097	-0.0252	0.007
iPSYCH_CUD	0.565358	-0.0765	0.1019	-0.7507	0.1765	0.0118	1.0282	0.0115	0.0113	0.0072
PGC_ANBE
PGC_ANnoBE	1.69422e-05	0.823	0.1801	4.57	0.1992	0.0468	1.0026	0.0085	0.0123	0.006
Wade_BNFac	0.944387	0.0295	0.2381	0.1238	0.3911	0.2145	0.9902	0.0087	0.0009	0.0065
GSCAN_DPW	0.582	0.0373	0.0527	0.7084	0.0496	0.0025	0.9924	0.012	0.0025	0.0058
MVP+PGC_AUD	0.0686757	0.1654	0.0799	2.0699	0.2112	0.047	1.0016	0.0089	0.0032	0.0072
GSCAN_SmkInit	0.951318	-0.0053	0.0544	-0.0973	0.0703	0.0025	0.88	0.0117	0.0006	0.0067
GSCAN_CurrSmk*	0.640506	-0.0483	0.0796	-0.6076	0.0328	0.0027	0.9791	0.0103	0.0025	0.0054
GSCAN_CPD	0.219269	-0.0997	0.0663	-1.5028	0.0758	0.0115	0.9495	0.0211	0.0048	0.0062
Hancock_ND	0.958736	-0.0088	0.1263	-0.07	0.127	0.0213	0.9958	0.0079	0.0003	0.0056
Pasman_CanInit	0.00167244	0.2709	0.0793	3.4169	0.0682	0.0049	1.0044	0.0088	-0.0141	0.0062
iPSYCH_CUD	0.935902	-0.0319	0.1871	-0.1705	0.2045	0.0405	1.004	0.0087	0.0038	0.006
PGC_ANnoBE
Wade_BNFac	0.760621	0.1107	0.2491	0.4441	0.366	0.2116	0.9916	0.0085	0.0038	0.0061
GSCAN_DPW	0.318267	-0.0698	0.0565	-1.2346	0.0497	0.0025	0.9208	0.0123	0.0046	0.0061
MVP+PGC_AUD	0.962	0.0041	0.0868	0.0472	0.2109	0.0492	0.9935	0.0097	-0.0013	0.0071
GSCAN_SmkInit	0.000628571	-0.2066	0.0554	-3.7296	0.0705	0.0025	0.8791	0.0119	0.0081	0.0063
GSCAN_CurrSmk*	0.0328114	-0.1859	0.0782	-2.3772	0.0328	0.0027	0.9804	0.0106	0.0047	0.0059
GSCAN_CPD	0.00306429	-0.2261	0.0703	-3.2141	0.0759	0.0114	0.9494	0.0212	0.003	0.0062
Hancock_ND	0.135385	-0.2185	0.1248	-1.751	0.1255	0.0213	0.997	0.0078	0.0086	0.0055
Pasman_CanInit	0.3123	0.1018	0.0809	1.2585	0.0676	0.005	1.0066	0.0089	-0.0065	0.0061
iPSYCH_CUD	0.935902	0.0297	0.168	0.1768	0.2323	0.0477	0.9935	0.0096	-0.0051	0.0062
Wade_BNFac
GSCAN_DPW	0.565358	0.1207	0.1555	0.776	0.0499	0.0024	0.9178	0.0112	0.0016	0.0059
MVP+PGC_AUD	0.582	0.1177	0.1685	0.6985	0.2219	0.2193	1.0024	0.0086	-0.0008	0.0059
GSCAN_SmkInit	0.944387	-0.0148	0.1072	-0.1385	0.0686	0.0027	0.9008	0.0131	0.0094	0.006
GSCAN_CurrSmk*	0.565358	0.1547	0.1981	0.7809	0.0316	0.0023	0.9832	0.0099	-0.0039	0.0053
GSCAN_CPD	0.270286	-0.2418	0.177	-1.3659	0.0743	0.0101	0.9519	0.0182	0.0093	0.0055
Hancock_ND	0.871428	-0.0737	0.2474	-0.2978	0.125	0.0215	0.9952	0.0078	0.0014	0.0045
Pasman_CanInit	0.565358	0.1462	0.1833	0.7978	0.0692	0.0048	0.9966	0.0086	0.0029	0.0057
iPSYCH_CUD	0.565358	0.2266	0.3024	0.7493	0.3548	0.2108	0.9898	0.0087	0.0029	0.0057
GSCAN_DPW
MVP+PGC_AUD	2.6532e-123	0.7015	0.0295	23.7922	0.0493	0.0025	0.9152	0.0199	0.0165	0.0068
GSCAN_SmkInit	2.51031e-100	0.4089	0.0191	21.4262	0.0691	0.0024	0.8879	0.0095	0.1063	0.0062
GSCAN_CurrSmk*	0.00260421	0.1084	0.033	3.2833	0.0318	0.0021	0.9802	0.0073	0.0036	0.0057
GSCAN_CPD	0.00810707	0.083	0.0288	2.8837	0.0753	0.0096	0.9477	0.0155	0.0277	0.0055
Hancock_ND	0.0053636	0.1733	0.0572	3.0309	0.1254	0.0189	0.994	0.0064	0.0141	0.0053
Pasman_CanInit	4.73306e-29	0.3933	0.0346	11.3529	0.0669	0.0044	1.0029	0.0076	0.0525	0.0058
iPSYCH_CUD	0.00464276	0.3066	0.0994	3.0844	0.0493	0.0025	0.922	0.0127	-0.0023	0.0068
MVP+PGC_AUD
GSCAN_SmkInit	2.09088e-87	0.5623	0.0282	19.9584	0.0663	0.0023	0.8975	0.0116	0.0003	0.0081
GSCAN_CurrSmk*	1.93507e-15	0.377	0.0463	8.1354	0.0307	0.0026	0.9817	0.01	-0.0029	0.0067
GSCAN_CPD	0.00167244	0.2107	0.0615	3.4233	0.0775	0.0136	0.9457	0.0226	0.0033	0.0069
Hancock_ND	1.45721e-05	0.3571	0.0774	4.6127	0.1281	0.0234	0.9924	0.008	0.0012	0.0058
Pasman_CanInit	3.62142e-14	0.3342	0.043	7.764	0.0648	0.0052	1.0071	0.0097	0.0056	0.0061
iPSYCH_CUD	0.000804	0.5184	0.1422	3.6446	0.0273	0.0112	0.9955	0.0091	0.0016	0.0077
GSCAN_SmkInit
GSCAN_CurrSmk*	1.56797e-40	0.3904	0.0289	13.4955	0.0319	0.0022	0.98	0.0085	-0.0276	0.006
GSCAN_CPD	8.6478e-17	0.2826	0.0331	8.5318	0.075	0.0097	0.9494	0.016	0.0238	0.0061
Hancock_ND	2.18235e-16	0.4086	0.0486	8.4138	0.126	0.0193	0.9933	0.0061	0.0051	0.0062
Pasman_CanInit	6.30674e-93	0.5153	0.025	20.5979	0.0667	0.0045	1.0042	0.0078	0.0892	0.0065
iPSYCH_CUD	1.12588e-06	0.4832	0.0942	5.1299	0.07	0.0027	0.8793	0.0131	0.0041	0.007
GSCAN_CurrSmk*
GSCAN_CPD	2.52175e-41	0.4395	0.0322	13.6407	0.0753	0.0096	0.9479	0.0155	0.0087	0.0061
Hancock_ND	2.30777e-16	0.5439	0.0648	8.3979	0.1256	0.019	0.9937	0.0064	0.0335	0.0046
Pasman_CanInit	0.00102969	-0.1475	0.0413	-3.5686	0.0668	0.0044	1.0033	0.0075	-0.0277	0.0052
iPSYCH_CUD	0.00288444	0.3998	0.1232	3.2435	0.0321	0.0023	0.9797	0.0095	-0.0068	0.0059
GSCAN_CPD
Hancock_ND	1.62096e-45	0.8379	0.0584	14.3401	0.1254	0.0189	0.994	0.0064	0.1354	0.0067
Pasman_CanInit	0.0974698	-0.0706	0.037	-1.9101	0.0669	0.0044	1.0029	0.0076	-0.0015	0.0054
iPSYCH_CUD	0.0149	0.2307	0.0862	2.6759	0.0738	0.0107	0.9535	0.0202	0.0057	0.0064
Hancock_ND
Pasman_CanInit	0.565358	0.0469	0.0609	0.7696	0.0669	0.0044	1.003	0.0076	-0.0049	0.0046
iPSYCH_CUD	0.0225176	0.3975	0.1575	2.5239	0.1292	0.0225	0.9903	0.0091	0.0012	0.0051
Pasman_CanInit
iPSYCH_CUD	0.00604645	0.3321	0.1113	2.9844	0.068	0.0049	1.0001	0.0097	-0.0032	0.0058
Note: AN=anorexia nervosa; ANBE=AN with binge-eating; ANnoBE=AN without binge-eating; BN_Fac=bulimia nervosa factor score; DPW=drinks
per week; AUD=alcohol use disorder; SmkInit=smoking initiation; CurrSmk=current smoking; CPD=cigarettes per day; ND=nicotine dependence;
CanInit=cannabis initiation; CUD=cannabis use disorder; PGC=Psychiatric Genomics Consortium; MVP=Million Veteran Program; GSCAN=GWAS
& Sequencing Consortium of Alcohol and Nicotine use; iPSYCH=Lundbeck Foundation Initiative for Integrative Psychiatric Research; FDR=false
discovery rate. Bolded values represent significant genetic correlations. Significant genetic correlations between eating disorder- and
substance-use-related phenotypes are highlighted in blue.
*In Lui et al. (2019), the phenotype is labeled as "smoking cessation". It was renamed as "current smoking" to reflect the coding scheme and for ease in
comparing across all smoking phenotypes.

### Sheet: Table S2 - mtCOJO Results
Table S2. Linkage disequilibrium score regression results: mtCOJO conditioning on major depressive disorder.
Trait	FDR	rg	se	z	h2_obs	h2_obs_se	h2_int	h2_int_se	gcov_int	gcov_int_se
PGC_AN
MVP+PGC_AUD	0.125	0.0691	0.0451	1.5323	0.0915	0.007	1.0073	0.0093	0.0327	0.0065
Pasman_CanInit	0.00105	0.1613	0.0476	3.3907	0.0606	0.0047	1.0015	0.0089	0.0241	0.0062
PGC_ANBE
Pasman_CanInit	0.01056	0.2123	0.081	2.6193	0.0598	0.0043	1.0034	0.0076	-0.0074	0.0053
PGC_ANnoBE
GSCAN_SmkInit	1.014e-07	-0.3052	0.0541	-5.6407	0.0451	0.0017	0.8853	0.0084	0.0313	0.0049
GSCAN_CurrSmk*	0.000826	-0.3079	0.0872	-3.5315	0.0238	0.002	0.9645	0.0082	0.0173	0.0051
GSCAN_CPD	0.0001803	-0.2726	0.0679	-4.0124	0.0689	0.0098	0.9502	0.0165	0.0165	0.0051
Note: AN=anorexia nervosa; ANBE=AN with binge-eating; ANnoBE=AN without binge-eating; AUD=alcohol use disorder;
SmkInit=smoking initiation; CurrSmk=current smoking; CPD=cigarettes per day; CanInit=cannabis initiation; PGC=Psychiatric Genomics
Consortium; MVP=Million Veteran Program; GSCAN=GWAS & Sequencing Consortium of Alcohol and Nicotine use; FDR=false
discovery rate. Bolded values represent significant genetic correlations.
*In Lui et al. (2019), the phenotype is labeled as "smoking cessation". It was renamed as "current smoking" to reflect the coding scheme
and for ease in comparing across all smoking phenotypes.

### Sheet: Table S3 - MR Analyses
Table S3. Generalised Summary-data-based Mendelian Randomization results between anorexia nervosa and substance use-related phenotypes.
Exposure	Outcome	N SNPs	bxy	SE	p-value
AN	AUD	5	-0.086	0.044	0.051
AUD	AN	14	-0.123	0.064	0.056
AN	Cannabis initiation	5	-0.001	0.002	0.548
Cannabis initiation	AN	N/A	N/A	N/A	N/A
Note: AN=anorexia nervosa; AUD=alcohol use disorder.

### Sheet: Table S4 - Funding Information
Table S4. Funding information.
Author	Country	Funding relevant to this manuscript
Daniel Adkins	USA	National Institutes of Health: K01MH093731
Amy Adkins	USA	National Institutes of Health: AA011408 and AA017828
Arpana Agrawal	USA	National Institutes of Health: K02DA32573
Ole Andreassen	Norway	Research Council of Norway (#248778, # 223273) and KG Jebsen Stiftelsen (SKGJ‐MED‐008)
Silviu-Alin Bacanu	USA	National Institutes of Health: AA011408, AA017828, AA022537, and AA022717
Jessica Baker	USA	National Institutes of Health: K01MH106675
Andrew Bergen	USA	Professional Services Agreement with the Regents of the University of California
Wade Berretini	USA	Price Foundation
Joanna Biernacka	USA	National Institute on Alcohol Abuse and Alcoholism: P20AA017830 and AA25214
Laura Bierut	USA	National Institutes of Health: R01DA036583
Tim Bigdeli	USA	National Institutes of Health: MH100549
Jason Boardman	USA	National Institutes of Health: R01HD060726 and 2P2CHD066613
Joseph Boden	New Zealand	Health Research Society of New Zealand (Programme Grants 11/792 and 16/600)
Gerome Breen	UK	NIHR Biomedical Research Centre (BRC) and NIHR Dementia Biomedical Research Unit (BRU) hosted at King’s College London and South London and Maudsley NHS Foundation Trust and funded by the National Institute for Health Research under its Biomedical Research Centres funding initiative.
Sandra Brown	USA	National Institutes of Health: DA021905
Cynthia Bulik	USA	The Klarman Family Foundation, Wellcome Trust WT088827/Z/09
Matteo Cassina	Italy	Veneto Region Grant BIOVEDA; Contract grant number: DGR 3984/08
Li-Shiun Chen	USA	National Institutes of Health: DA038076
Doo-Sup Choi	USA	National Institute on Alcohol Abuse and Alcoholism: P20AA017830 and AA018779
Sven Cichon	Switzerland	The Integrated Network IntegraMent (Integrated Understanding of Causes and Mechanisms in Mental Disorders), grant 01ZX1314A
Toni-Kim Clarke	UK	Wellcome Trust (Wellcome Trust Strategic Award ‘Stratifying Resilience and Depression Longitudinally’ (STRADL) Reference 104036/Z/14/Z). The authors carried out research on the UK Biobank Resource using application number 4844
Maurizio Clementi	Italy	Veneto Region Grant BIOVEDA; Contract grant number: DGR 3984/08
Jonathan Coleman	UK	NIHR Biomedical Research Centre (‘BRC’) hosted at King’s College London and South London and Maudsley NHS Foundation Trust and funded by the National Institute for Health Research under its Biomedical Research Centres funding initiative
William Copeland	USA	National Institutes of Health: R01HD093651, R01DA036523, and P30DA023026
E. Jane Costello	USA	National Institutes of Health: DA023026, DA011301, and DA024413
Robert Culverhouse	USA	National Institutes of Health: R01DA036583
Norbert Dahmen	Germany	Grants from the DFG and BMBF
Martina de Zwaan	Germany	German Federal Ministry for Education and Research (BMBF) 01GV0601 and 01GV0624
Louisa Degenhardt	Austalia	Australian National Health and Medical Research Council (NHMRC) Principal Research Fellowship
Daniela Degortes	Italy	Veneto Region Grant BIOVEDA; Contract grant number: DGR 3984/08
Nancy Diazgranados	USA	NIAAA Intramural Research Program
Danielle Dick	USA	National Institute on Alcohol Abuse and Alcoholism (NIAAA): K02AA018755-06, R01AA015416-08, U10AA00801, and P50AA0022537
Anna Docherty	USA	National Institutes of Health: 1K01MH109765-01
Karin Egberts	Germany	Ministry for Research and Education, Germany
Stefan Ehrlich	Germany	German Research Foundation (SFB 940, EH 367/5-1, EH 367/7-1) and the Swiss Anorexia Nervosa Foundation
Geòrgia Escaramís	Spain	Spanish Ministry of Economy and Competitiveness (MINECO) no. SAF2013-49108-R, the Generalitat de Catalunya AGAUR 2014 SGR-1138, the European Commission 7th Framework Program (FP7/2007-2013) 262055 (ESGI)
Tõnu Esko	Estonia	EU H2020 grants 692145, 676550, 654248, Estonian Research Council Grant IUT20-60, NIASC, EIT – Health and NIH-BMI Grant No: 2R01DK075787-06A1 and EU through the European Regional Development Fund (Project No. 2014-2020.4.01.15-0012 GENTRANSMED
Xavier Estivill	Spain	Spanish Ministry of Economy and Competitiveness (MINECO) no. SAF2013-49108-R, the Generalitat de Catalunya AGAUR 2014 SGR-1138, the European Commission 7th Framework Program (FP7/2007-2013) 262055 (ESGI)
Angela Favaro	Italy	Veneto Region Grant BIOVEDA; Contract grant number: DGR 3984/08
Fernando Fernández-Aranda	Spain	Instituto de Salud Carlos III (FIS PI14/290 and CIBERobn)
Jerome C. Foo	Germany	German Federal Ministry of Education and Research (BMBF), eMed programme: TargetOxy, grant number 031L0190A
Lenka Foretova	Czech Republic	MH CZ - DRO (MMCI, 00209805)
Monica Forzan	Italy	Veneto Region Grant BIOVEDA; Contract grant number: DGR 3984/08
Mark Frye	USA	National Institute on Alcohol Abuse and Alcoholism: P20AA017830
Joel Gelernter	USA	National Institutes of Health: DA12690
Nathan Gillespie	USA	National Institutes of Health: R00DA023549
Alison Goate	USA	National Institutes of Health: U10AA08401
David Goldman	USA	NIAAA Intramural program
Philip Gorwood	France	EC Framework V ‘Factors in Healthy Eating’, from INRA/INSERM (4M406D) and from PHRC ENDANO (2008-A01636-49)
Monica Gratacos Mayora	Spain	Spanish Ministry of Economy and Competitiveness (MINECO) no. SAF2013-49108-R, the Generalitat de Catalunya AGAUR 2014 SGR-1138, the European Commission 7th Framework Program (FP7/2007-2013) 262055 (ESGI).
Jakob Grove	Denmark	iPSYCH (Lunbeck Foundation Initiative for Integrative Psychiatric Research)
Richard Grucza	USA	National Institutes of Health: AA017444
Yiran Guo	USA	2011–2014 Davis Foundation Postdoctoral Fellowship Program in Eating Disorders Research Award
Laura Hack	USA	National Institutes of Health: AA011408 and AA017828
Hakon Hakonarson	USA	Price Foundation, Klarman Family Foundation, Institutional Development Fund to CAG from CHOP, Electronic Medical Records and Genomics (eMERGE) Network (U01 HG006830) by National Human Genome Research Institute of National Institutes of Health, donation from the Kurbert Family.
Dana Hancock	USA	National Institutes of Health: R01DA036583 and R01DA042090
Ken Hanscombe	UK	Activity association summary statistics from UK Biobank Resource (Application 13427).
Kathleen Mullan Harris	USA	National Institutes of Health: R01HD060726, R01HD073342, and P01HD031921
Sarah Hartz	USA	National Institutes of Health: R21AA024888 and K08DA032680
Andrew Heath	USA	National Institutes of Health: AA07535, AA07729, AA13320, AA13321, and AA11998
Johannes Hebebrand	Germany	German Ministry for Education and Research (National Genome Research Net-Plus 01GS0820 and 01KU0903), the German Research Foundation (DFG; HI865/2-1), the European Community's Seventh Framework Programme (FP7/2007-2013) under grant agreement no. 245009 and no.262055.
Sietske Helder	Netherlands	European Commission (2008-2011) as an Early Stage Researcher from the Research Training Network INTACT (Individually Tailored Stepped Care for Women with Eating Disorders) in the Marie Curie Program (MRTN-CT-2006-035988)
Beate Herpertz-Dahlmann	Germany	Ministry for Research and Education, Germany
John Hewitt	USA	National Institutes of Health: DA011015
Anke Hinney	Germany	German Ministry for Education and Research (National Genome Research Net-Plus 01GS0820) and the German Research Foundation (DFG; HI865/2-1)
Colin Hodgkinson	USA	NIAAA Intramural program
Christian Hopfer	USA	National Institutes of Health: DA032555, DA035804, DA011015, and DA042755
John Horwood	New Zealand	Health Research Society of New Zealand (Programme Grants 11/792 and 16/600)
William Iacono	USA	National Institutes of Health: DA005147, DA013240, DA024417, and DA036216
Susana Jiménez-Murcia	Spain	Instituto de Salud Carlos III (FIS PI14/290 and CIBERobn)
L. John Horwood	New Zealand	Health Research Society of New Zealand (Programme Grants 11/792 and 16/600)
Emma Johnson	USA	National Institutes of Health: F32AA027435
Eric Johnson	USA	National Institutes of Health: R01DA036583 and R01DA042090
Jennifer Jordan	New Zealand	University of Otago Research grant
Allan Kaplan	Canada	Ontario Mental Health Foundation and Ministry of Health of Ontario AFP Innovation Fund
Jaakko Kaprio	Finland	Academy of Finland: grants 265240, 263278, 308248, 312073; and the Sigrid Juselius Foundation
Leila Karhunen	Finland	Academy of Finland: grants 28327 and 286028
Victor Karpyak	USA	National Institute on Alcohol Abuse and Alcoholism: P20AA017830, AA025214, and U01AA027487
Andreas Karwautz	Austria	European Commission Framework 5 and Medical University of Vienna
Martien Kas	Netherlands	ZonMW VIDI Grant (91786327) from The Netherlands Organization for Scientific Research (NWO)
Walter Kaye	USA	The Price Foundation and National Instutites of Health: R01MH092793
Kenneth Kendler	USA	National Institutes of Health: AA011408, AA017828, AA022537, R37AA011408, P50AA0022537, R01AA023534, R01DA030005, R01DA037558, and R01MH100549
Martin Kennedy	New Zealand	University of Otago Research Grant; Health Research Council of New Zealand programme grant funding (11/792 and 16/600)
Margaret Keyes	USA	National Institutes of Health: AA009367 and DA005147
Kirsty Kiezebrink	UK	MRC industrial sponsored studentship with GSK
Kenneth Krauter	USA	National Institutes of Health: DA011015
Jari Lahti	Finland	University of Helsinki, Academy of Finland
Mikael Landén	Sweden	The Klarman Family Foundation
Janne Larsen	Denmark	The Klarman Family Foundation; an unrestricted grant from the Lundbeck Foundation, iPSYCH (Initiative for Integrative Psychiatric Research); Aarhus University for CIRRAU (Centre of Integrated Register-Based Research); and Helsefonden (grant no. 18-B-0154).
Stephanie Le Hellard	Norway	Bergen Research Foundation, NFR (NORMENT-SFF), KG Jebsen, NCNG: This sample collection was supported by grants from the Bergen Research Foundation and the University of Bergen, the Dr Einar Martens Fund, the K.G. Jebsen Foundation for funding of the K.G. Jebsen Centre for Psychosis Research, the Research Council of Norway, to SLH, VMS and TE.
Robert Levitan	Canada	Ontario Mental Health Foundation
Paul Lichtenstein	Sweden	The Klarman Family Foundation
James MacKillop	Canada	Peter Boris Chair in Addictions Research
Pamela Madden	USA	National Institutes of Health: DA012854 and R25DA027995
Hermine Maes	USA	National Institutes of Health: DA025109, DA024413, and DA016977
Brion Maher	USA	National Institutes of Health: R01DA036525 and R01DA039408
Karl Mann	Germany	German Government BMBF #01EB0410
Manuel Mattheisen	Denmark	iPSYCH (Lundbeck Foundation Initiative for Integrative Psychiatric Research)
Matt McGue	USA	National Institutes of Health: AA009367 and MH066140
Andrew McIntosh	UK	Wellcome Trust (Wellcome Trust Strategic Award ‘Stratifying Resilience and Depression Longitudinally’ (STRADL) Reference 104036/Z/14/Z). The authors carried out research on the UK Biobank Resource using application number 4844
Matthew McQueen	USA	National Institutes of Health: R01HD060726
Sarah Medland	Australia	Senior Research Fellowship from the Australian National Health and Medical Research Council (APP1103623) and NHMRC 1103623
Jacquelyn Meyers	USA	National Institutes of Health: K01DA037914
Grant Montgomery	Austalia	NHMRC fellowship by GNT1078399
Preben Mortensen	Denmark	The Klarman Family Foundation; an unrestricted grant from the Lundbeck Foundation, iPSYCH (Initiative for Integrative Psychiatric Research); and by Aarhus University for CIRRAU (Centre of Integrated Register-Based Research).
Melissa Munn-Chernoff	USA	National Institutes of Health: K01AA025113
Benjamin Neale	USA	National Institutes of Health: U01MH109539 and R01MH107649
Markus Nöthen	Germany	The BMBF funded e:Med consortium IntegraMent (Integrated Understanding of Causes and Mechanisms in Mental Disorders), grant 01ZX1314A; the BMBF funded e:Med consortium SysMedAlcoholism (Alcohol Addiction: A Systems-Oriented Approach), grant 01ZX1311A; member of the DFG-funded Excellence-Cluster ImmunoSensation
Catherine Olsen	Australia	National Health and Medical Resarch Council (NHMRC) Project Grant No. 1063061, Program Grant No. 1073898
Aarno Palotie	USA	Academy of Finland, Juselius Foundation
Hana Papezova	Czech Republic	Internal Grant Agency of the Ministry of Health of the Czech Republic IGA MZ ČR NT 14094-3/2013, AZV 17-28905A, and Progres Q27
John Pearson	New Zealand	Health Research Society of New Zealand (Programme Grants 11/792 and 16/600)
Nancy Pedersen	Sweden	LifeGene was supported by the Ragnar and Torsten Söderberg Foundation, AFA Insurance, and the Stockholm County Council/Karolinska Institutet Research funds.
Gun Peggy Knudsen	Norway	The twin program of research at the Norwegian Institute of Public Health was supported by grants from The Norwegian Research Council and The Norwegian Foundation for Health and Rehabilitation.
Liselotte Petersen	Denmark	The Klarman Family Foundation; an unrestricted grant from the Lundbeck Foundation, iPSYCH (Initiative for Integrative Psychiatric Research); and by Aarhus University for CIRRAU (Centre of Integrated Register-Based Research).
Roseann Peterson	USA	National Institutes of Health: K01MH113848
Renato Polimanti	USA	National Institutes of Health: DA12690
Marius Lahti-Pulkkinen	Finland	University of Helsinki, Academy of Finland
Raquel Rabionet	Spain	Spanish Ministry of Economy and Competitiveness (MINECO) no. SAF2013-49108-R, the European Commission 7th Framework Program (FP7/2007-2013) 262055 (ESGI).
Anu Raevuori	Finland	Academy of Finland: grant number 259764
Katri Räikkönen	Finland	Academy of Finland
Ted Reichborn-Kjennerud	Norway	The twin program of research at the Norwegian Institute of Public Health was supported by grants from The Norwegian Research Council and The Norwegian Foundation for Health and Rehabilitation.
Maureen Reynolds	USA	CSAT/SAMHSA (1H79T1026423, 1H79T1026446, 1H79TI081668); and the National Institutes of Health: R01DA036628
Youl-Ri Kim	South Korea	Basic Science Research Program through the National Research Foundation of Korea (NRF) funded by the Ministry of Education (2016R1D1A1A09917877)
Marcella Rietschel	Germany	German Federal Ministry of Education and Research (BMBF), e-Med programme: IntegraMent, grant 01ZX1314A; SysMedAlcoholism, grant 01ZX1311A, SysmedSUDs
Brien Riley	USA	National Institutes of Health: AA011408, AA017828, and AA022537
Marion Roberts	UK	Psychiatry Research Trust (registered charity no. 284286)
Sandra Sanchez-Roige	USA	Frontiers of Innovation Scholars Program (FISP), the Interdisciplinary Research Fellowship in NeuroAIDS (IRFN), and the National Institutes of Health: P50DA037844
Richard Rose	USA	National Institutes of Health: AA12502, AA09203, and AA00145
Jessica Salvatore	USA	National Institutes of Health: K01AA024152
Paolo Santonastaso	Italy	Veneto Region Grant BIOVEDA; Contract grant number: DGR 3984/08
Norbert Scherbaum	Germany	German Government BMBF #01EB0130
Stephen W. Scherer	Canada	Genome Canada, the Government of Ontario, the Canadian Institutes of Health Research, University of Toronto McLaughlin Centre
Ulrike Schmidt	UK	National Institute of Health Research (NIHR) Mental Health Biomedical Research Centre at South London and Maudsley National Health Service Foundation Trust and King's College London. Funding was also provided by a NIHR Senior Investigator Award.
Melanie Schwandt	USA	NIAAA Intramural Research Program
Pei-Hong Shen	USA	NIAAA Intramural Research Program
Michael Stallings	USA	National Institutes of Health: DA035804
Michael Strober	USA	Resnick Family Chair in Eating Disorders
Patrick Sullivan	USA	National Institutes of Health: R01MH109528 and D0886501; and Swedish Research Council (Vetenskapsrådet, award D0886501)
Ioanna Tachmazidou	UK	The Wellcome Trust (WT098051)
Ralph Tarter	USA	National Institutes of Health: R21DA043735
Scott Vrieze	USA	National Institutes of Health: DA042755, DA037904, DA040177, and HG008983
Tracey Wade	Australia	Grants 324715 and 480420 from the National Health and Medical Research Council (NHMRC) to TDW supported this work. Administrative support for data collection was received from the Australian Twin Registry, which is supported by an Enabling Grant (ID 310667) from the NHMRC administered by the University of Melbourne.
Tamara Wall	USA	National Institutes of Health: R01DA021905 and R01DA035804
Raymond Walters	USA	National Institutes of Health: U01MH094432
Esther Walton	Germany	Deutsche Forschungsgemeinschaft (EH 367/5-1 and SFB 940) and the Swiss Anorexia Nervosa Foundation
Bradley Webb	USA	National Institutes of Health: AA011408, AA017828, and AA022537
Robbee Wedow	USA	NSF GRFP DGE 1144083
David Whiteman	Australia	National Health and Medical Resarch Council (NHMRC) Project Grant No. 1063061, Program Grant No. 1073898; Fellowship No. 1058522; and Research Fellowship (APP1155413)
Amanda Wills	USA	National Institutes of Health: 3T32AA7464-38 S1
Harriet de Wit	USA	National Institutes of Health: DA032015 and DA02812
Stephanie Witt	Germany	German Federal Ministry of Education and Research (BMBF), eMed programme: SysmedSUDs
Norbert Wodarz	Germany	Grants from the DFG and BMBF
Zeynep Yilmaz	USA	National Institutes of Health: K01MH109782
Eleftheria Zeggini	UK	The Wellcome Trust (WT098051)
Stephan Zipfel	Germany	German Ministry for Education and Research for funding the ANTOP-study (project number 01GV0624)
